# Enhanced retinoid response by a combination of the vitamin A ester retinyl propionate with niacinamide and a flavonoid containing *Ceratonia siliqua* extract in retinoid responsive *in vitro* models

**DOI:** 10.1101/2020.09.26.315093

**Authors:** Eric C.S. Lam, Rui Li, MyriamRubecca Rodrigues, Laura Vires, Rachel L. Adams, Joseph D. Sherrill, John E. Oblong

**Affiliations:** Procter and Gamble International Operations SA SG Branch, Singapore, Singapore; The Procter and Gamble Company, Cincinnati, OH, USA

**Keywords:** retinyl propionate, keratinocytes, niacinamide, *Ceratonia siliqua*

## Abstract

**OBJECTIVES:** Retinoids have been used for decades as efficacious topical agents to treat photoaged skin. The purpose of our present research is to evaluate whether the activity of the Vitamin A ester retinyl propionate (RP) can be enhanced by niacinamide (Nam) and a flavonoid containing *Ceratonia siliqua* (*CS*) fruit extract in retinoid responsive *in vitro* models.

**METHODS:** RP was tested alone and in combination with Nam and *CS* in an RARα reporter cell line for promoter activation and compared to *trans*-retinoic acid (tRA) activation. These treatments were also tested in keratinocytes for gene expression profiling by qPCR using a panel of 40 retinoid responsive genes.

**RESULTS:** tRA or RP elicited RARα reporter activation in a dose dependent manner. The combination of 0.5 μM or 2 μM RP with 10 mM Nam had a 56% and 95% signal increase compared to RP, respectively. The addition of 1% *CS* to 0.5 μM or 2 μM RP with 10 mM Nam elicited a further increase of 114% and 156%, respectively, over RP and Nam combinations. All retinoids elicited an increase in expression of 40 retinoid sensitive genes over control levels. Of the 40 genes 27 were enhanced by either 0.5 μM RP or 2 μM RP with 10 mM Nam and 1% *CS*. Nam or *CS* had very modest activity in both models.

**CONCLUSION:** The combination of RP with Nam and *CS* showed a higher retinoid response than RP in two separate retinoid responsive *in vitro* models. We hypothesize Nam and *CS* enhances RP activity by modulating metabolism to tRA via increasing NAD^+^ pools and inhibiting reduction of retinal (RAL) back to retinol, respectively. The findings provide evidence that this combination may have enhanced efficacy for treating the appearance of photoaged skin.
