## Supplemental Table 1 for "Enhanced retinoid response by a combination of the vitamin A ester retinyl propionate with niacinamide and a flavonoid containing *Ceratonia siliqua* extract in retinoid responsive *in vitro* models"

### Sheet: RP dose response
			Dose response effect
	Gene		2 mM RP versus 0.5 mM RP
	AKAP12		+			"+" indicates 2 mM RP induced a higher expression level than 0.5 mM RP
	ALDH1A3		+			"-" indicates 2 mM RP did not induced a higher expression level than 0.5 mM RP
	ANGPTL4		+
	AQP3		+
	CA2		+
	EFHD2		+
	HAS3		+
	HBEGF		+
	HMGA1		+
	KLF7		+
	P2RY2		+
	SEC14L2		+
	SH3KBP1		+
	SMAD3		+
	SQSTM1		+
	TINAGL1		+
	ACPL2		-
	CRABP2		-
	CTSH		-
	DHRS3		-
	EIF4EBP1		-
	ELF3		-
	EMP1		-
	FAP		-
	FBOX32		-
	GPRC5A		-
	ID1		-
	IGFBP6		-
	KRT15		-
	LCN2		-
	MMP28		-
	MN1		-
	NRIP1		-
	ODC1		-
	PTGE5		-
	SAMD9		-
	SKAP2		-
	SOX7		-
	ST6GALNAC2		-
	TIMP3		-

### Sheet: Combination response
	"+" indicates a 10 mM Nam and 1% CS combination effect with either 0.5 mM RP or 2 mM RP that induced a higher expression level than respective concentration of RP alone
	"-" indicates there was no combination effect with 10 mM Nam, 1% CS, and respective RP for inducing higher expression than RP alone
			Gene		0.5 mM RP combo			2.0 mM RP combo
			ALDH1A3		+			+
			ANGPTL4		+			+
			CA2		+			+
			EMP1		+			+
			GPRC5A		+			+
			HAS3		+			+
			IGFBP6		+			+
			KLF7		+			+
			KRT15		+			+
			MMP28		+			+
			PTGE5		+			+
			SAMD9		+			+
			SKAP2		+			+
			ST6GALNAC2		+			+
			AKAP12		+			-
			HBEGF		+			-
			MN1		+			-
			NRIP1		+			-
			P2RY2		+			-
			SQSTM1		+			-
			TINAGL1		+			-
			AQP3		-			+
			CRABP2		-			+
			CTSH		-			+
			DHRS3		-			+
			ELF3		-			+
			ID1		-			+
			ACPL2		-			-
			EFHD2		-			-
			EIF4EBP1		-			-
			FAP		-			-
			FBOX32		-			-
			HMGA1		-			-
			LCN2		-			-
			ODC1		-			-
			SEC14L2		-			-
			SH3KBP1		-			-
			SMAD3		-			-
			SOX7		-			-
			TIMP3		-			-
